# Context-Dependent Modification of PFKFB3 in Hematopoietic Stem Cells Promotes Anaerobic Glycolysis and Ensures Stress Hematopoiesis

**DOI:** 10.1101/2023.03.16.532898

**Authors:** Shintaro Watanuki, Hiroshi Kobayashi, Yuki Sugiura, Masamichi Yamamoto, Daiki Karigane, Kohei Shiroshita, Yuriko Sorimachi, Shinya Fujita, Takayuki Morikawa, Shuhei Koide, Motohiko Oshima, Akira Nishiyama, Koichi Murakami, Miho Haraguchi, Shinpei Tamaki, Takehiro Yamamoto, Tomohiro Yabushita, Yosuke Tanaka, Go Nagamatsu, Hiroaki Honda, Shinichiro Okamoto, Nobuhito Goda, Tomohiko Tamura, Ayako Nakamura-Ishizu, Makoto Suematsu, Atsushi Iwama, Toshio Suda, Keiyo Takubo

**Author notes:** These authors contributed equally (Shintaro Watanuki, Hiroshi Kobayashi). Corresponding Authors: Keiyo Takubo, M.D., Ph.D. and Hiroshi Kobayashi, M.D., Ph.D. Department of Stem Cell Biology, Research Institute National Center for Global Health and Medicine 1-21-1 Toyama, Shinjuku-ku, Tokyo 162-8655, Japan / (KT) | (HK), Yuki Sugiura, Ph.D. Center for Cancer Immunotherapy and Immunobiology Kyoto University Graduate School of Medicine Yoshida-Konoe, Sakyo-ku, Kyoto 606-8501, Japan. Scientific category: Hematopoiesis and Stem Cells.

## Abstract

Metabolic pathways are plastic and rapidly change in response to stress or perturbation. Current metabolic profiling techniques require lysis of many cells, complicating the tracking of metabolic changes over time after stress in rare cells such as hematopoietic stem cells (HSCs). Here, we aimed to identify the key metabolic enzymes that define differences in glycolytic metabolism between steady-state and stress conditions in HSCs and elucidate their regulatory mechanisms. Through quantitative ^13^C metabolic flux analysis of glucose metabolism using high-sensitivity glucose tracing and mathematical modeling, we found that HSCs activate the glycolytic rate-limiting enzyme phosphofructokinase (PFK) during proliferation and oxidative phosphorylation (OXPHOS) inhibition. Real-time measurement of adenosine triphosphate (ATP) levels in single HSCs demonstrated that proliferative stress or OXPHOS inhibition led to accelerated glycolysis via increased activity of PFKFB3, the enzyme regulating an allosteric PFK activator, within seconds to meet ATP requirements. Furthermore, varying stresses differentially activated PFKFB3 via PRMT1-dependent methylation during proliferative stress and via AMPK-dependent phosphorylation during OXPHOS inhibition. Overexpression of *Pfkfb3* induced HSC proliferation and promoted differentiated cell production, whereas inhibition or loss of *Pfkfb3* suppressed them. This study reveals the flexible and multilayered regulation of HSC glycolytic metabolism to sustain hematopoiesis under stress and provides techniques to better understand the physiological metabolism of rare hematopoietic cells.

**Key Points:**

- Combined isotope tracing, mathematical modeling, and single cell ATP analysis enable high-resolution evaluation of blood cell metabolism.
- Under stress, HSCs quickly accelerate glycolysis to meet ATP demands and maintain hematopoiesis via context-dependent PFKFB3 activation.
