## Supplementary material for "Context-Dependent Modification of PFKFB3 in Hematopoietic Stem Cells Promotes Anaerobic Glycolysis and Ensures Stress Hematopoiesis": Table S2

### Sheet: Tracer analysis for cycling HSC
Table S2 Tracer analysis for cycling HSCs
Class	G6P	F6P	F1,6BP	G3P+DHAP	3PG+2PG	PEP	PYR	LAC	Net_glycolysis
PBS_1	7.81455e-07	1.31671e-05	3.95787e-06	4.85114e-06	5.87893e-06	9.91737e-07	1.95868e-07	5.46577e-06	3.52899e-05
PBS_2	1.25391e-06	1.50876e-05	4.41648e-06	6.25909e-06	7.51644e-06	1.09499e-06	6.00854e-07	7.27792e-06	4.35073e-05
PBS_3	1.11286e-06	1.50161e-05	4.44416e-06	5.95409e-06	4.87629e-06	9.94443e-07	1.12487e-07	1.03747e-05	4.28851e-05
5-FU_1	1.6252e-06	2.19954e-05	2.59823e-05	3.58872e-05	1.44195e-05	2.13826e-06	1.39672e-06	1.7174e-05	0.000120619
5-FU_2	8.86027e-07	1.6577e-05	1.20811e-05	1.6128e-05	8.30154e-06	1.43566e-06	1.73096e-07	1.20866e-05	6.7669e-05
5-FU_3	1.67706e-06	1.82152e-05	1.96392e-05	2.59524e-05	1.26588e-05	1.79594e-06	7.39183e-07	1.42261e-05	9.49039e-05
Class	CIT	ACO	2OG	SUC	FUM	MAL	OAA	CIT_1	2OG_1	2OG_2	SUC_1	MAL_1	Net_TCA cycle
PBS_1	1.5801e-05	2.6102e-07	3.6192e-07	1.71827e-06	3.08996e-08	3.90895e-06	0	2.8933e-07	1.2347e-07	4.97802e-06	9.75241e-08	2.95107e-06	2.2082e-05
PBS_2	1.8952e-05	1.67203e-07	8.26637e-07	2.99096e-06	2.56591e-08	4.76502e-06	0	1.6341e-07	2.39362e-07	5.51739e-06	8.88354e-08	3.47816e-06	2.77275e-05
PBS_3	3.4666e-05	3.24919e-07	3.2461e-07	6.27661e-06	4.2576e-08	5.58307e-06	0	8.97276e-08	7.78742e-08	1.0974e-05	1.36506e-07	3.34289e-06	4.72178e-05
5-FU_1	3.54298e-05	3.53733e-07	1.05624e-06	6.6506e-06	3.63668e-08	8.23764e-06	0	3.12272e-07	3.16354e-07	8.69721e-06	2.78887e-07	6.13036e-06	5.17644e-05
5-FU_2	2.24023e-05	2.50384e-07	4.56695e-07	5.10245e-06	5.57968e-08	5.91177e-06	0	4.33205e-07	1.31093e-07	9.13338e-06	1.49108e-07	3.84416e-06	3.41794e-05
5-FU_3	2.33881e-05	2.6254e-07	8.0136e-07	4.17237e-06	4.64577e-08	6.82013e-06	0	5.887e-07	2.12749e-07	5.52254e-06	1.48639e-07	5.90224e-06	3.54909e-05
Class	6PG	Ru5P+Xu5P+R5P	S7P	E4P	PRPP	IMP	ATP	GTP	UTP	TTP	Net_PPP/Nucleotide synthesis
PBS_1	5.13886e-07	6.14857e-07	1.47098e-06	8.706e-08	4.29099e-06	4.14657e-09	6.26533e-07	1.65507e-07	1.31462e-07	0	7.90542e-06
PBS_2	1.52904e-06	1.65559e-06	1.91697e-06	9.6642e-08	5.88169e-06	5.09802e-09	7.52672e-07	2.10031e-07	1.59254e-07	0	1.2207e-05
PBS_3	1.91583e-06	6.88512e-07	1.40404e-06	0	1.66283e-06	0	3.31967e-07	3.67157e-08	1.19539e-08	0	6.05185e-06
5-FU_1	1.89282e-06	3.61256e-06	1.88557e-06	1.75379e-07	8.63577e-06	3.27361e-08	1.4319e-06	4.30711e-07	3.43434e-07	0	1.84409e-05
5-FU_2	1.50582e-06	1.89426e-06	1.27174e-06	4.32056e-07	7.65256e-06	1.9287e-08	9.25104e-07	2.00355e-07	2.29288e-07	0	1.41305e-05
5-FU_3	3.02814e-06	3.19842e-06	1.86478e-06	1.79321e-07	8.6395e-06	2.01566e-08	1.23339e-06	3.9664e-07	3.79556e-07	0	1.89399e-05
