## Supplementary material for "Context-Dependent Modification of PFKFB3 in Hematopoietic Stem Cells Promotes Anaerobic Glycolysis and Ensures Stress Hematopoiesis": Table S3

### Sheet: Analysis
Tabel S4 Tracer analysis for Oligomycinmycin-treated HSCs
Class	G6P	F6P	F1,6BP	G3P+DHAP	3PG+2PG	PEP	PYR	LAC	Net_glycolysis
Oligomycin-_1	3.11106e-07	2.24492e-06	1.27771e-05	1.34491e-05	9.77747e-06	6.58316e-07	4.47546e-07	8.40795e-06	4.80735e-05
Oligomycin-_2	4.17895e-07	0	2.55698e-05	2.46335e-05	2.07055e-05	3.83056e-07	1.52916e-07	7.9852e-06	7.98479e-05
Oligomycin-_3	4.31171e-07	4.64211e-06	2.36893e-05	2.25352e-05	1.38996e-05	4.39549e-07	2.06146e-07	6.94516e-06	7.27882e-05
Oligomycin-_4	7.3808e-07	7.6682e-06	2.22035e-05	2.23432e-05	2.73273e-05	9.07566e-07	1.78554e-07	6.17189e-06	8.75383e-05
Oligomycin+_1	4.15938e-08	1.84825e-06	2.46251e-05	2.34282e-05	4.33732e-05	8.16781e-07	3.80024e-07	1.41174e-05	0.000108631
Oligomycin+_2	7.22549e-08	8.87948e-07	1.26733e-05	1.12278e-05	8.28697e-05	3.50595e-07	6.5229e-08	7.23536e-06	0.000115382
Oligomycin+_3	9.81315e-08	1.52713e-06	2.35405e-05	2.17422e-05	9.39286e-05	5.64091e-07	1.85196e-07	1.00667e-05	0.000151653
Oligomycin+_4	1.37435e-07	1.82301e-06	2.99229e-05	2.71898e-05	0.000117981	8.36334e-07	1.70292e-07	8.87817e-06	0.000186939
Class	CIT	ACO	2OG	SUC	FUM	MAL	OAA	CIT_1	2OG_1	2OG_2	SUC_1	MAL_1	Net_TCA cycle
Oligomycin-_1	4.29199e-05	4.27735e-07	1.65598e-07	2.70118e-05	4.63361e-08	4.54527e-06	0	3.54178e-07	8.116e-08	0	1.66961e-07	1.42912e-06	7.51166e-05
Oligomycin-_2	1.9631e-05	1.44921e-07	0	9.89474e-06	5.01996e-09	2.7956e-06	0	7.75697e-07	0	0	5.48957e-08	8.8571e-07	3.24713e-05
Oligomycin-_3	2.60164e-05	3.23798e-07	6.49475e-08	1.70347e-05	7.39574e-08	4.1342e-06	0	7.9238e-07	5.45508e-08	0	5.06021e-08	1.47187e-06	4.7648e-05
Oligomycin-_4	1.89021e-05	2.30889e-07	1.48487e-07	1.41385e-05	6.62393e-08	3.17917e-06	0	5.26141e-07	5.83062e-08	0	1.32731e-07	1.13914e-06	3.66655e-05
Oligomycin+_1	4.88716e-05	5.77246e-07	3.89921e-08	2.84814e-05	1.32499e-07	5.21902e-06	0	2.02135e-07	6.14758e-08	3.03559e-07	1.91864e-07	3.67768e-06	8.33207e-05
Oligomycin+_2	1.991e-05	2.6953e-07	0	1.05082e-05	2.6613e-08	2.39998e-06	0	5.91067e-08	3.47772e-08	0	1.03854e-07	1.41523e-06	3.31143e-05
Oligomycin+_3	2.42159e-05	2.42529e-07	0	1.50508e-05	2.7411e-08	3.76858e-06	0	1.05471e-07	0	0	1.17564e-07	2.39538e-06	4.33052e-05
Oligomycin+_4	2.04435e-05	2.35983e-07	1.6769e-08	1.56949e-05	4.22317e-08	3.25214e-06	0	1.01419e-07	6.0232e-08	0	1.52751e-07	2.28464e-06	3.96856e-05
Class	6PG	Ru5P+Xu5P+R5P	S7P	E4P	PRPP	IMP	ATP	GTP	UTP	TTP	Net_PPP/Nucleotide synthesis
Oligomycin-_1	2.74497e-06	7.1814e-07	5.3911e-07	2.11257e-07	0	0	6.7427e-08	0	7.79192e-08	0	4.35883e-06
Oligomycin-_2	6.16194e-06	8.49362e-07	4.85356e-07	2.91925e-07	0	2.26247e-07	4.63879e-08	0	0	0	8.06122e-06
Oligomycin-_3	6.0462e-06	1.90386e-06	1.28045e-06	3.02647e-07	0	1.11636e-07	5.28221e-08	0	0	0	9.69762e-06
Oligomycin-_4	5.5091e-06	1.01549e-06	8.04827e-07	2.77841e-07	0	3.13704e-07	1.40972e-07	0	0	0	8.06193e-06
Oligomycin+_1	2.28255e-06	5.44283e-07	3.31023e-07	6.84403e-07	0	3.09078e-07	0	0	0	0	4.15134e-06
Oligomycin+_2	4.0229e-06	7.16405e-07	8.83898e-07	9.78742e-08	0	2.48159e-07	0	0	0	0	5.96924e-06
Oligomycin+_3	6.39138e-06	1.76928e-06	1.51866e-06	1.77477e-07	0	4.03283e-07	0	0	0	0	1.02601e-05
Oligomycin+_4	8.60634e-06	1.18851e-06	9.28715e-07	2.41606e-07	1.07087e-08	3.05123e-07	0	0	0	0	1.1281e-05
