## Supplementary material for "Context-Dependent Modification of PFKFB3 in Hematopoietic Stem Cells Promotes Anaerobic Glycolysis and Ensures Stress Hematopoiesis": Table S4

### Sheet: Sheet1
	Ctl																5-FU																Oligomycin
Simulation #	HK	PGI	PFK	TPI	GAPDH	PGM	PK	PDH	CS	IDH	αKGDH	SDH	G6PD	TAL		Simulation #	HK	PGI	PFK	TPI	GAPDH	PGM	PK	PDH	CS	IDH	αKGDH	SDH	G6PD	TAL		Simulation #	HK	PGI	PFK	TPI	GAPDH	PGM	PK	PDH	CS	IDH	αKGDH	SDH	G6PD	TAL
1	100	60.2228	79.9472	78.8582	167.605	158.024	129.626	42.1727	16.699	16.699	8.91957	4.50273	38.3592	11.6297		1	100	87.0918	88.9035	87.8145	176.561	166.98	138.582	38.6184	13.1447	13.1447	5.36526	0.948423	11.4902	2.67339		1	100	90.4344	90.0177	88.9287	177.676	168.094	139.697	37.2432	11.7696	11.7696	3.99013	-0.42671	8.14754	1.55918
2	100	49.4801	76.3663	75.2773	164.024	154.443	126.045	38.5918	13.1182	13.1182	5.33869	0.92185	49.1018	15.2106		2	100	85.2337	88.2841	87.1952	175.942	166.361	137.963	37.999	12.5254	12.5254	4.74589	0.329051	13.3483	3.29277		2	100	89.4356	89.6848	88.5958	177.343	167.761	139.364	36.9103	11.4367	11.4367	3.65717	-0.75967	9.14642	1.89214
3	100	47.7247	75.7811	74.6922	163.439	153.858	125.46	38.0067	12.533	12.533	4.75354	0.336697	50.8573	15.7958		3	100	85.5265	88.3817	87.2928	176.04	166.458	138.061	38.0966	12.623	12.623	4.8435	0.426663	13.0555	3.19515		3	100	90.867	90.1619	89.0729	177.82	168.238	139.841	37.3874	11.9138	11.9138	4.1343	-0.28254	7.71502	1.41501
4	100	46.6516	75.4234	74.3345	163.081	153.5	125.102	37.6489	12.1753	12.1753	4.39583	-0.02101	51.9304	16.1535		4	100	90.0384	89.8857	88.7967	177.544	167.962	139.565	39.6006	14.1269	14.1269	6.34745	1.93061	8.54361	1.6912		4	100	90.867	90.1619	89.0729	177.82	168.238	139.841	37.3874	11.9138	11.9138	4.13431	-0.28253	7.715	1.415
5	100	54.6067	78.0751	76.9862	165.733	156.152	127.754	40.3007	14.827	14.827	7.04755	2.63071	43.9753	13.5018		5	100	89.3243	89.6477	88.5587	177.306	167.724	139.327	39.3625	13.8889	13.8889	6.10941	1.69257	9.25773	1.92924		5	100	90.8669	90.1619	89.0729	177.82	168.238	139.841	37.3874	11.9138	11.9138	4.13428	-0.28256	7.71509	1.41503
6	100	57.9856	79.2014	78.1124	166.859	157.278	128.88	41.4269	15.9533	15.9533	8.17383	3.75699	40.5964	12.3755		6	100	83.8639	87.8275	86.7386	175.486	165.904	137.506	37.5424	12.0688	12.0688	4.28929	-0.12755	14.7181	3.74937		6	100	90.8651	90.1613	89.0723	177.819	168.238	139.84	37.3868	11.9131	11.9131	4.13366	-0.28317	7.71692	1.41564
7	100	54.5263	78.0483	76.9594	165.706	156.125	127.727	40.2739	14.8002	14.8002	7.02075	2.60391	44.0557	13.5285		7	100	88.8175	89.4787	88.3898	177.137	167.555	139.158	39.1936	13.72	13.72	5.9405	1.52366	9.76448	2.09816		7	100	89.0493	89.556	88.467	177.214	167.632	139.235	36.7815	11.3079	11.3079	3.52839	-0.88845	9.53274	2.02091
8	100	49.6956	76.4381	75.3491	164.096	154.515	126.117	38.6636	13.19	13.19	5.41052	0.993675	48.8864	15.1388		8	100	84.7379	88.1189	87.0299	175.777	166.195	137.798	37.8337	12.3601	12.3601	4.58062	0.163782	13.8441	3.45804		8	100	90.8654	90.1606	89.0716	177.819	168.237	139.839	37.3873	11.9137	11.9137	4.1342	-0.28264	7.71657	1.41511
9	100	55.0957	78.2382	77.1492	165.896	156.315	127.917	40.4637	14.99	14.99	7.21055	2.79371	43.4863	13.3387		9	100	83.3204	87.6464	86.5574	175.304	165.723	137.325	37.3613	11.8876	11.8876	4.10814	-0.3087	15.2615	3.93051		9	100	90.6476	90.0888	88.9998	177.747	168.165	139.768	37.3143	11.8407	11.8407	4.06119	-0.35566	7.93436	1.48812
10	100	47.5763	75.7317	74.6427	163.39	153.808	125.41	37.9572	12.4835	12.4835	4.70407	0.287229	51.0057	15.8452		10	100	87.5165	89.0451	87.9561	176.703	167.122	138.724	38.76	13.2863	13.2863	5.50683	1.08999	11.0655	2.53183		10	100	89.1866	89.6018	88.5128	177.26	167.678	139.281	36.8273	11.3537	11.3537	3.57417	-0.84267	9.39542	1.97514
11	100	51.1309	76.9165	75.8276	164.575	154.993	126.595	39.1421	13.6684	13.6684	5.88894	1.4721	47.4511	14.6604		11	100	85.8542	88.491	87.402	176.149	166.567	138.17	38.2058	12.7322	12.7322	4.95272	0.535884	12.7278	3.08593		11	100	90.8669	90.1619	89.0729	177.82	168.238	139.841	37.3874	11.9138	11.9138	4.13427	-0.28257	7.71512	1.41504
12	100	46.7146	75.4444	74.3555	163.102	153.521	125.123	37.67	12.1963	12.1963	4.41684	1.16e-10	51.8674	16.1325		12	100	82.5809	87.3999	86.3109	175.058	165.476	137.079	37.1148	11.6411	11.6411	3.86164	-0.5552	16.001	4.17702		12	100	90.7419	90.1202	89.0312	177.778	168.197	139.799	37.3457	11.8721	11.8721	4.0926	-0.32424	7.84013	1.45671
13	100	61.0355	80.2181	79.1291	167.876	158.295	129.897	42.4436	16.9699	16.9699	9.19046	4.77362	37.5465	11.3588		13	100	90.2563	89.9583	88.8694	177.616	168.035	139.637	39.6732	14.1996	14.1996	6.42011	2.00327	8.32565	1.61855		13	100	90.8669	90.1618	89.0729	177.82	168.238	139.841	37.3874	11.9138	11.9138	4.1343	-0.28254	7.71507	1.415
14	100	51.2918	76.9702	75.8812	164.628	155.047	126.649	39.1957	13.7221	13.7221	5.94259	1.52575	47.2901	14.6067		14	100	82.813	87.4772	86.3883	175.135	165.554	137.156	37.1921	11.7185	11.7185	3.93899	-0.47785	15.769	4.09966		14	100	86.2615	88.6268	87.5378	176.285	166.703	138.306	35.8523	10.3786	10.3786	2.59916	-1.81768	12.3204	2.95015
15	100	50.4261	76.6816	75.5926	164.339	154.758	126.361	38.9071	13.4335	13.4335	5.65402	1.23717	48.1559	14.8953		15	100	90.6018	90.0735	88.9845	177.731	168.15	139.752	39.7884	14.3147	14.3147	6.53526	2.11842	7.9802	1.5034		15	100	90.6074	90.075	88.9861	177.733	168.152	139.754	37.3011	11.8274	11.8274	4.04795	-0.36889	7.97456	1.50135
16	100	47.7342	75.7843	74.6953	163.442	153.861	125.463	38.0098	12.5362	12.5362	4.7567	0.339864	50.8478	15.7926		16	100	90.7034	90.1074	89.0184	177.765	168.184	139.786	39.8222	14.3486	14.3486	6.56913	2.15229	7.87857	1.46952		16	100	85.6583	88.4257	87.3367	176.084	166.502	138.105	35.6512	10.1776	10.1776	2.39808	-2.01876	12.9237	3.15123
17	100	58.7803	79.4663	78.3774	167.124	157.543	129.145	41.6919	16.2182	16.2182	8.43875	4.02191	39.8017	12.1106		17	100	89.395	89.6712	88.5823	177.329	167.748	139.35	39.3861	13.9125	13.9125	6.13298	1.71614	9.18702	1.90567		17	100	85.8357	88.4848	87.3958	176.143	166.561	138.164	35.7103	10.2367	10.2367	2.45722	-1.95962	12.7463	3.09209
18	100	56.7236	78.7808	77.6918	166.439	156.857	128.46	41.0063	15.5327	15.5327	7.75319	3.33635	41.8584	12.7961		18	100	90.6585	90.0924	89.0034	177.75	168.169	139.771	39.8073	14.3337	14.3337	6.55417	2.13733	7.92347	1.48449		18	100	85.1687	88.2625	87.1735	175.92	166.339	137.941	35.488	10.0144	10.0144	2.23489	-2.18195	13.4132	3.31441
19	100	57.0133	78.8774	77.7884	166.535	156.954	128.556	41.1029	15.6292	15.6292	7.84976	3.43291	41.5686	12.6996		19	100	80.7979	86.8055	85.7166	174.464	164.882	136.484	36.5204	11.0468	11.0468	3.26729	-1.14955	17.7841	4.77136		19	100	84.8472	88.1553	87.0663	175.813	166.232	137.834	35.3808	9.9072	9.9072	2.12772	-2.28912	13.7348	3.42158
20	100	48.5414	76.0534	74.9644	163.711	154.13	125.732	38.2789	12.8053	12.8053	5.02579	0.608954	50.0405	15.5235		20	100	90.8435	90.1482	89.0593	177.806	168.225	139.827	39.8719	14.3982	14.3982	6.61874	2.2019	7.73851	1.41992		20	100	84.8736	88.1641	87.0751	175.822	166.241	137.843	35.3897	9.91601	9.91601	2.13653	-2.28031	13.7083	3.41278
21	100	59.1782	79.599	78.51	167.257	157.675	129.278	41.8245	16.3509	16.3509	8.57137	4.15454	39.4038	11.9779		21	100	87.6831	89.0985	88.0095	176.756	167.175	138.777	38.8165	13.3429	13.3429	5.56342	1.14658	10.8989	2.47524		21	100	87.5598	89.0595	87.9705	176.717	167.136	138.738	36.2851	10.8114	10.8114	3.03194	-1.3849	11.0222	2.51737
22	100	59.1654	79.5947	78.5057	167.253	157.671	129.274	41.8202	16.3466	16.3466	8.5671	4.15026	39.4166	11.9822		22	100	84.0449	87.8875	86.7985	175.545	165.964	137.566	37.6029	12.1293	12.1293	4.34982	-0.06703	14.5371	3.68884		22	100	88.1108	89.2432	88.1542	176.901	167.32	138.922	36.4687	10.9951	10.9951	3.21559	-1.20125	10.4711	2.33371
23	100	68.4225	82.6804	81.5914	170.338	160.757	132.359	44.9059	19.4323	19.4323	11.6528	7.23598	30.1594	8.89649		23	100	79.625	86.4146	85.3256	174.072	164.491	136.093	36.1295	10.6558	10.6558	2.87634	-1.5405	18.9569	5.16232		23	100	90.7265	90.1151	89.0261	177.773	168.192	139.794	37.3406	11.867	11.867	4.08749	-0.32935	7.85546	1.46182
24	100	47.8685	75.8291	74.7401	163.487	153.906	125.508	38.0546	12.5809	12.5809	4.80147	0.384626	50.7135	15.7478		24	100	79.3576	86.3254	85.2365	173.983	164.402	136.004	36.0403	10.5667	10.5667	2.78718	-1.62966	19.2244	5.25147		24	100	88.8389	89.4859	88.3969	177.144	167.562	139.165	36.7114	11.2378	11.2378	3.45829	-0.95855	9.74305	2.09102
25	100	81.2577	86.9588	85.8698	174.617	165.035	136.638	49.1843	23.7107	23.7107	15.9312	11.5144	17.3243	4.61808		25	100	83.5511	87.7228	86.6339	175.381	165.799	137.402	37.4384	11.9647	11.9647	4.18525	-0.23159	15.0309	3.85341		25	100	82.427	87.3486	86.2596	175.006	165.425	137.027	34.5741	9.10045	9.10045	1.32097	-3.09587	16.155	4.22834
26	100	53.949	77.8559	76.7669	165.514	155.933	127.535	40.0814	14.6078	14.6078	6.82831	2.41147	44.633	13.721		26	100	83.3123	87.6427	86.5537	175.301	165.719	137.322	37.3591	11.8854	11.8854	4.10593	-0.31091	15.2696	3.93273		26	100	82.4154	87.3447	86.2558	175.003	165.421	137.024	34.5702	9.0966	9.0966	1.31712	-3.09972	16.1666	4.23218
27	100	67.866	82.4949	81.4059	170.153	160.571	132.174	44.7204	19.2468	19.2468	11.4673	7.05046	30.716	9.08201		27	100	78.1166	85.9118	84.8228	173.57	163.988	135.591	35.6266	10.153	10.153	2.37352	-2.04332	20.4654	5.66514		27	100	82.2207	87.2798	86.1908	174.938	165.356	136.959	34.5053	9.03169	9.03169	1.25222	-3.16462	16.3613	4.29709
28	100	74.0057	84.5415	83.4525	172.199	162.618	134.22	46.767	21.2934	21.2934	13.5139	9.09703	24.5763	7.03543		28	100	89.4162	89.6783	88.5893	177.336	167.755	139.357	39.3932	13.9195	13.9195	6.14007	1.72323	9.16577	1.89859		28	100	81.9521	87.1903	86.1013	174.848	165.267	136.869	34.4158	8.94215	8.94215	1.16267	-3.25417	16.6299	4.38664
29	100	76.9113	85.51	84.421	173.168	163.587	135.189	47.7355	22.2619	22.2619	14.4824	10.0656	21.6707	6.06691		29	100	77.3829	85.6672	84.5782	173.325	163.744	135.346	35.3821	9.90844	9.90844	2.12896	-2.28788	21.1991	5.90969		29	100	81.8353	87.1513	86.0624	174.809	165.228	136.83	34.3769	8.90322	8.90322	1.12374	-3.2931	16.7467	4.42557
30	100	44.3531	74.6573	73.5683	162.315	152.734	124.336	36.8828	11.4092	11.4092	3.62969	-0.78715	54.2289	16.9196		30	100	76.9795	85.5327	84.4437	173.191	163.609	135.212	35.2476	9.77396	9.77396	1.99448	-2.42236	21.6025	6.04417		30	100	82.2208	87.2798	86.1908	174.938	165.356	136.959	34.5053	9.03171	9.03171	1.25223	-3.16461	16.3612	4.29708
31	100	47.2358	75.6182	74.5292	163.276	153.695	125.297	37.8437	12.3701	12.3701	4.59057	0.173727	51.3462	15.9587		31	100	87.878	89.1609	88.0719	176.819	167.238	138.84	38.8828	13.4091	13.4091	5.62966	1.21282	10.704	2.409		31	100	81.5532	87.0573	85.9683	174.715	165.134	136.736	34.2828	8.80917	8.80917	1.0297	-3.38714	17.0288	4.51961
32	100	56.6233	78.7354	77.6464	166.393	156.812	128.414	40.9788	15.5052	15.5052	7.72572	3.30888	41.9587	12.8236		32	100	74.6456	84.7548	83.6658	172.413	162.831	134.434	34.4697	8.99601	8.99601	1.21653	-3.20031	23.9364	6.82213		32	100	81.5481	87.0556	85.9667	174.714	165.132	136.734	34.2811	8.8075	8.8075	1.02802	-3.38882	17.0339	4.52128
33	100	76.8837	85.5008	84.4118	173.159	163.577	135.18	47.7263	22.2527	22.2527	14.4732	10.0564	21.6983	6.07609		33	100	74.4634	84.694	83.6051	172.352	162.771	134.373	34.4089	8.93526	8.93526	1.15578	-3.26106	24.1186	6.88287		33	100	81.6452	87.088	85.999	174.746	165.165	136.767	34.3135	8.83985	8.83985	1.06037	-3.35647	16.9368	4.48894
34	100	49.0127	76.2105	75.1215	163.868	154.287	125.889	38.436	12.9624	12.9624	5.18287	0.766029	49.5693	15.3664		34	100	73.9797	84.5328	83.4438	172.191	162.609	134.212	34.2477	8.77402	8.77402	0.994542	-3.4223	24.6023	7.04411		34	100	82.9924	87.537	86.4481	175.195	165.614	137.216	34.7626	9.28893	9.28893	1.50945	-2.90739	15.5896	4.03986
35	100	74.2638	84.6275	83.5385	172.285	162.704	134.306	46.853	21.3794	21.3794	13.5999	9.18307	24.3182	6.9494		35	100	74.296	84.6382	83.5493	172.296	162.715	134.317	34.3531	8.87949	8.87949	1.10001	-3.31683	24.2859	6.93865		35	100	83.8433	87.82	86.731	175.478	165.897	137.499	35.0466	9.57292	9.57292	1.79344	-2.6234	14.7387	3.75587
36	100	48.3973	76.0053	74.9164	163.663	154.082	125.684	38.2309	12.7572	12.7572	4.97776	0.560921	50.1846	15.5716		36	100	73.892	84.5036	83.4146	172.161	162.58	134.182	34.2185	8.74482	8.74482	0.965344	-3.4515	24.6899	7.07331		36	100	81.2705	86.9631	85.8741	174.621	165.04	136.642	34.1886	8.71497	8.71497	0.935487	-3.48135	17.3115	4.61382
37	100	81.1274	86.9154	85.8264	174.573	164.992	136.594	49.1409	23.6672	23.6672	15.8878	11.4709	17.4546	4.66154		37	100	73.7071	84.4419	83.353	172.1	162.518	134.121	34.1568	8.68317	8.68317	0.903692	-3.51315	24.8749	7.13497		37	100	80.9323	86.8503	85.7614	174.508	164.927	136.529	34.0759	8.60222	8.60222	0.822741	-3.5941	17.6497	4.72656
38	100	74.7256	84.7815	83.6925	172.439	162.858	134.46	47.007	21.5333	21.5333	13.7538	9.33701	23.8564	6.79545		38	100	73.4384	84.3524	83.2634	172.01	162.429	134.031	34.0673	8.59361	8.59361	0.81413	-3.60271	25.1436	7.22453		38	100	80.4659	86.6949	85.6059	174.353	164.771	136.374	33.9204	8.44676	8.44676	0.667284	-3.74956	18.1161	4.88202
39	100	83.1349	87.5845	86.4956	175.243	165.661	137.263	49.8101	24.3364	24.3364	16.557	12.1401	15.4471	3.99236		39	100	73.4227	84.3471	83.2582	172.005	162.424	134.026	34.062	8.58839	8.58839	0.808909	-3.60793	25.1592	7.22975		39	100	80.448	86.6889	85.5999	174.347	164.766	136.368	33.9144	8.44078	8.44078	0.661305	-3.75554	18.134	4.888
40	100	87.2303	88.9497	87.8607	176.608	167.026	138.629	51.1752	25.7016	25.7016	17.9221	13.5052	11.3517	2.62722		40	100	73.7048	84.4412	83.3522	172.099	162.518	134.12	34.156	8.6824	8.6824	0.902926	-3.51391	24.8772	7.13573		40	100	80.1518	86.5901	85.5012	174.248	164.667	136.269	33.8157	8.34204	8.34204	0.56256	-3.85428	18.4302	4.98675
41	100	74.7234	84.7781	83.6891	172.436	162.855	134.457	47.0076	21.5339	21.5339	13.7544	9.3376	23.8585	6.79487		41	100	73.3636	84.3274	83.2385	171.985	162.404	134.006	34.0423	8.56868	8.56868	0.789195	-3.62764	25.2184	7.24946		41	100	80.3063	86.6417	85.5527	174.3	164.718	136.321	33.8672	8.39356	8.39356	0.614082	-3.80276	18.2757	4.93522
42	100	73.373	84.3306	83.2416	171.988	162.407	134.009	46.5561	21.0825	21.0825	13.303	8.88615	25.209	7.24632		42	100	73.1957	84.2715	83.1825	171.929	162.348	133.95	33.9863	8.5127	8.5127	0.733215	-3.68362	25.3863	7.30544		42	100	82.8866	87.5018	86.4128	175.16	165.578	137.181	34.7273	9.25366	9.25366	1.47418	-2.94266	15.6954	4.07513
43	100	51.7833	77.134	76.045	164.792	155.21	126.813	39.3595	13.8859	13.8859	6.1064	1.68956	46.7987	14.4429		43	100	73.0429	84.2205	83.1316	171.879	162.297	133.899	33.9354	8.46176	8.46176	0.682282	-3.73456	25.5391	7.35637		43	100	80.2631	86.6273	85.5383	174.285	164.704	136.306	33.8528	8.37916	8.37916	0.59968	-3.81716	18.3189	4.94963
44	100	75.4195	85.0127	83.9237	172.671	163.089	134.692	47.2383	21.7646	21.7646	13.9852	9.56832	23.1625	6.56415		44	100	73.331	84.3166	83.2276	171.975	162.393	133.995	34.0314	8.5578	8.5578	0.778319	-3.63852	25.251	7.26034		44	100	79.9449	86.5212	85.4322	174.179	164.598	136.2	33.7467	8.27309	8.27309	0.493616	-3.92322	18.6371	5.05569
45	100	83.0909	87.5699	86.4809	175.228	165.646	137.249	49.7954	24.3218	24.3218	16.5423	12.1254	15.4911	4.00702		45	100	72.9554	84.1914	83.1024	171.849	162.268	133.87	33.9062	8.43261	8.43261	0.653131	-3.76371	25.6266	7.38553		45	100	80.348	86.6553	85.5664	174.313	164.732	136.334	33.8812	8.40757	8.40757	0.628086	-3.78875	18.234	4.92122
46	100	74.5787	84.7325	83.6435	172.39	162.809	134.411	46.958	21.4843	21.4843	13.7049	9.28803	24.0033	6.84444		46	100	72.6655	84.0947	83.0058	171.753	162.171	133.774	33.8096	8.33598	8.33598	0.556498	-3.86034	25.9165	7.48216		46	100	79.9092	86.5093	85.4203	174.167	164.586	136.188	33.7348	8.26118	8.26118	0.481703	-3.93514	18.6728	5.0676
47	100	50.2841	76.6343	75.5453	164.292	154.711	126.313	38.8598	13.3862	13.3862	5.60668	1.18984	48.2979	14.9426		47	100	83.6874	87.7686	86.6797	175.427	165.845	137.447	37.4836	12.01	12.01	4.23049	-0.18635	14.8946	3.80817		47	100	80.1971	86.6053	85.5163	174.263	164.682	136.284	33.8308	8.35716	8.35716	0.577675	-3.83917	18.3849	4.97163
48	100	47.1539	75.5909	74.5019	163.249	153.667	125.27	37.8164	12.3428	12.3428	4.56327	0.146433	51.4281	15.986		48	100	72.6801	84.0996	83.0106	171.757	162.176	133.779	33.8145	8.34084	8.34084	0.561361	-3.85548	25.9019	7.47729		48	100	79.7892	86.4693	85.3803	174.127	164.546	136.148	33.6948	8.22119	8.22119	0.441713	-3.97513	18.7928	5.10759
49	100	55.4634	78.3581	77.2691	166.016	156.435	128.037	40.5875	15.1139	15.1139	7.33442	2.91758	43.1186	13.2149		49	100	72.4934	84.0374	82.9484	171.695	162.114	133.716	33.7523	8.27862	8.27862	0.499143	-3.9177	26.0885	7.53951		49	100	79.5891	86.4026	85.3136	174.06	164.479	136.082	33.6281	8.15449	8.15449	0.375012	-4.04183	18.9929	5.17429
50	100	51.4842	77.0343	75.9453	164.692	155.111	126.713	39.2598	13.7862	13.7862	6.0067	1.58986	47.0978	14.5426		50	100	72.4394	84.0194	82.9304	171.677	162.096	133.698	33.7342	8.2606	8.2606	0.48112	-3.93572	26.1426	7.55754		50	100	79.4361	86.3516	85.2626	174.01	164.428	136.03	33.5771	8.10349	8.10349	0.324009	-4.09283	19.1459	5.2253
51	100	57.2564	78.9584	77.8694	166.616	157.035	128.637	41.1839	15.7103	15.7103	7.9308	3.51396	41.3255	12.6185		51	100	72.5186	84.0458	82.9568	171.704	162.122	133.725	33.7606	8.28701	8.28701	0.507532	-3.90931	26.0634	7.53112		51	100	79.4366	86.3518	85.2628	174.01	164.428	136.031	33.5773	8.10366	8.10366	0.324179	-4.09266	19.1454	5.22513
52	100	56.8716	78.8296	77.7406	166.488	156.906	128.508	41.0559	15.5823	15.5823	7.80279	3.38595	41.7104	12.7465		52	100	72.4251	84.0146	82.9256	171.673	162.091	133.694	33.7295	8.25583	8.25583	0.476348	-3.94049	26.1569	7.56231		52	100	79.5006	86.3731	85.2841	174.031	164.45	136.052	33.5986	8.125	8.125	0.345524	-4.07132	19.0814	5.20378
53	100	47.4434	75.6676	74.5786	163.326	153.744	125.347	37.9228	12.4491	12.4491	4.66967	0.252827	51.1386	15.8796		53	100	82.9542	87.5243	86.4353	175.182	165.601	137.203	37.2392	11.7655	11.7655	3.98605	-0.43079	15.6278	4.05261		53	100	79.6863	86.435	85.346	174.093	164.512	136.114	33.6605	8.18689	8.18689	0.407415	-4.00943	18.8957	5.14189
54	100	89.6933	89.7677	88.6787	177.426	167.844	139.446	51.9977	26.5241	26.5241	18.7446	14.3278	8.88865	1.8047		54	100	72.3221	83.9803	82.8913	171.638	162.057	133.659	33.6951	8.22151	8.22151	0.442028	-3.97481	26.2599	7.59663		54	100	79.4986	86.3724	85.2835	174.03	164.449	136.051	33.598	8.12432	8.12432	0.344838	-4.072	19.0834	5.20447
55	100	74.9108	84.8432	83.7542	172.501	162.92	134.522	47.0687	21.5951	21.5951	13.8156	9.39875	23.6712	6.73372		55	100	72.3465	83.9884	82.8994	171.646	162.065	133.667	33.7033	8.22963	8.22963	0.450151	-3.96669	26.2355	7.5885		55	100	79.5651	86.3946	85.3056	174.053	164.471	136.073	33.6201	8.1465	8.1465	0.367019	-4.04982	19.0169	5.18229
56	100	38.5862	72.735	71.646	160.393	150.811	122.414	34.9605	9.48685	9.48685	1.70737	-2.70947	59.9958	18.8419		56	100	72.5127	84.0438	82.9548	171.702	162.12	133.723	33.7587	8.28504	8.28504	0.505562	-3.91128	26.0693	7.53309		56	100	79.4269	86.3485	85.2596	174.006	164.425	136.027	33.574	8.10041	8.10041	0.320928	-4.09591	19.1551	5.22838
57	100	75.2217	84.9336	83.8446	172.591	163.01	134.613	47.1789	21.7053	21.7053	13.9258	9.50897	23.3603	6.6235		57	100	72.2151	83.9446	82.8556	171.602	162.021	133.624	33.6595	8.18586	8.18586	0.406378	-4.01046	26.3668	7.63228		57	100	79.3324	86.317	85.2281	173.975	164.394	135.996	33.5426	8.06892	8.06892	0.289444	-4.1274	19.2496	5.25986
58	100	83.4599	87.6928	86.6038	175.351	165.769	137.372	49.9184	24.4448	24.4448	16.6653	12.2484	15.1221	3.88402		58	100	72.4134	84.0107	82.9217	171.669	162.087	133.69	33.7256	8.25194	8.25194	0.472463	-3.94438	26.1686	7.56619		58	100	79.4138	86.3442	85.2552	174.002	164.421	136.023	33.5697	8.09606	8.09606	0.316578	-4.10026	19.1682	5.23273
59	100	55.4541	78.3571	77.2681	166.015	156.434	128.036	40.5834	15.1097	15.1097	7.33023	2.91339	43.1279	13.2191		59	100	72.1969	83.9385	82.8496	171.596	162.015	133.617	33.6534	8.17978	8.17978	0.400298	-4.01654	26.3851	7.63836		59	100	79.1789	86.2659	85.1769	173.924	164.342	135.945	33.4914	8.01775	8.01775	0.238274	-4.17857	19.4031	5.31103
60	100	38.6381	72.7523	71.6633	160.41	150.829	122.431	34.9778	9.50416	9.50416	1.72468	-2.69216	59.9439	18.8246		60	100	72.2152	83.9446	82.8557	171.603	162.021	133.624	33.6595	8.18588	8.18588	0.4064	-4.01044	26.3668	7.63226		60	100	79.0891	86.2359	85.147	173.894	164.312	135.915	33.4615	7.98782	7.98782	0.208343	-4.2085	19.4929	5.34096
61	100	38.1362	72.585	71.496	160.243	150.661	122.264	34.8105	9.33686	9.33686	1.55738	-2.85946	60.4458	18.9919		61	100	72.0865	83.9017	82.8128	171.56	161.978	133.581	33.6166	8.14298	8.14298	0.363499	-4.05334	26.4955	7.67516		61	100	79.1102	86.243	85.154	173.901	164.32	135.922	33.4685	7.99485	7.99485	0.215367	-4.20147	19.4718	5.33394
62	100	39.7751	73.1313	72.0423	160.789	151.208	122.81	35.3568	9.88316	9.88316	2.10368	-2.31316	58.8069	18.4456		62	100	72.8192	84.1359	83.0469	171.794	162.213	133.815	33.8659	8.39224	8.39224	0.612758	-3.80408	25.7628	7.4259		62	100	80.4531	86.6831	85.5941	174.341	164.76	136.362	33.9199	8.44625	8.44625	0.666766	-3.75007	18.1289	4.88254
63	100	61.6822	80.4336	79.3446	168.091	158.51	130.112	42.6592	17.1856	17.1856	9.40609	4.98925	36.8998	11.1432		63	100	71.9179	83.8455	82.7566	171.504	161.922	133.524	33.5604	8.08678	8.08678	0.307299	-4.10954	26.6641	7.73136		63	100	79.2227	86.2805	85.1915	173.938	164.357	135.959	33.506	8.03236	8.03236	0.252882	-4.16396	19.3593	5.29642
64	100	61.563	80.3725	79.2835	168.03	158.449	130.051	42.6302	17.1565	17.1565	9.37704	4.9602	37.0189	11.1723		64	100	71.8672	83.8286	82.7397	171.487	161.905	133.507	33.5435	8.06989	8.06989	0.29041	-4.12643	26.7147	7.74825		64	100	79.0265	86.2151	85.1261	173.873	164.292	135.894	33.4406	7.96695	7.96695	0.187474	-4.22937	19.5555	5.36183
65	100	44.5417	74.7201	73.6312	162.378	152.797	124.399	36.9457	11.472	11.472	3.69253	-0.72431	54.0403	16.8568		65	100	71.8109	83.8099	82.7209	171.468	161.886	133.489	33.5247	8.0511	8.0511	0.271624	-4.14522	26.7711	7.76703		65	100	83.693	87.7706	86.6816	175.429	165.847	137.449	34.9961	9.52247	9.52247	1.74299	-2.67385	14.889	3.80632
66	100	46.6216	75.4104	74.3214	163.068	153.487	125.089	37.6405	12.1668	12.1668	4.38736	-0.02948	51.9604	16.162		66	100	71.8115	83.8101	82.7211	171.468	161.887	133.489	33.5249	8.05129	8.05129	0.271813	-4.14503	26.7705	7.76684		66	100	78.9421	86.1869	85.098	173.845	164.263	135.866	33.4125	7.93883	7.93883	0.159351	-4.25749	19.6399	5.38995
67	100	37.6398	72.4195	71.3305	160.077	150.496	122.098	34.645	9.1714	9.1714	1.39192	-3.02492	60.9422	19.1574		67	100	71.855	83.8246	82.7356	171.482	161.901	133.503	33.5394	8.06579	8.06579	0.286309	-4.13053	26.727	7.75235		67	100	79.1453	86.2547	85.1657	173.913	164.331	135.934	33.4802	8.00656	8.00656	0.227076	-4.18976	19.4367	5.32223
68	100	37.4195	72.3461	71.2571	160.004	150.423	122.025	34.5716	9.09796	9.09796	1.31848	-3.09836	61.1625	19.2308		68	100	71.7843	83.801	82.712	171.459	161.878	133.48	33.5159	8.04224	8.04224	0.262762	-4.15408	26.7977	7.77589		68	100	79.0282	86.2156	85.1267	173.874	164.292	135.894	33.4412	7.96752	7.96752	0.188037	-4.2288	19.5538	5.36127
69	100	47.9586	75.8591	74.7701	163.517	153.936	125.538	38.0846	12.611	12.611	4.83151	0.414673	50.6234	15.7178		69	100	71.8209	83.8132	82.7242	171.471	161.89	133.492	33.5281	8.05446	8.05446	0.274978	-4.14186	26.761	7.76368		69	100	79.0439	86.2209	85.1319	173.879	164.297	135.9	33.4464	7.97276	7.97276	0.193278	-4.22356	19.5381	5.35603
70	100	40.1764	73.265	72.1761	160.923	151.342	122.944	35.4905	10.0169	10.0169	2.23743	-2.17941	58.4056	18.3119		70	100	71.7265	83.7817	82.6928	171.44	161.858	133.461	33.4966	8.02298	8.02298	0.243496	-4.17334	26.8555	7.79516		70	100	78.9322	86.1836	85.0947	173.842	164.26	135.863	33.4091	7.93551	7.93551	0.156032	-4.26081	19.6498	5.39327
71	100	36.6532	72.0906	71.0017	159.749	150.167	121.769	34.3162	8.84252	8.84252	1.06304	-3.3538	61.9288	19.4863		71	100	72.6588	84.0925	83.0035	171.75	162.169	133.771	33.8074	8.33373	8.33373	0.55425	-3.86259	25.9232	7.48441		71	100	78.8246	86.1478	85.0588	173.806	164.224	135.827	33.3733	7.89966	7.89966	0.120179	-4.29666	19.7574	5.42913
72	100	36.831	72.1499	71.061	159.808	150.226	121.829	34.3754	8.9018	8.9018	1.12232	-3.29452	61.751	19.427		72	100	71.8323	83.817	82.728	171.475	161.894	133.496	33.5319	8.05825	8.05825	0.278768	-4.13807	26.7497	7.75989		72	100	78.7322	86.117	85.028	173.775	164.194	135.796	33.3425	7.86886	7.86886	0.089377	-4.32746	19.8498	5.45993
73	100	36.14	71.9196	70.8306	159.577	149.996	121.598	34.1451	8.67147	8.67147	0.891989	-3.52485	62.4419	19.6573		73	100	71.7449	83.7879	82.6989	171.446	161.864	133.467	33.5027	8.0291	8.0291	0.249617	-4.16722	26.8371	7.78904		73	100	78.9243	86.181	85.092	173.839	164.258	135.86	33.4065	7.9329	7.9329	0.15342	-4.26342	19.6577	5.39589
74	100	41.9932	73.8701	72.7812	161.528	151.947	123.549	36.0964	10.6228	10.6228	2.8433	-1.57354	56.5888	17.706		74	100	71.5621	83.727	82.638	171.385	161.804	133.406	33.4418	7.96818	7.96818	0.188702	-4.22814	27.0199	7.84995		74	100	78.8631	86.1606	85.0716	173.819	164.237	135.839	33.3861	7.91247	7.91247	0.132993	-4.28385	19.7189	5.41631
75	100	36.0064	71.875	70.7861	159.533	149.952	121.554	34.1005	8.62692	8.62692	0.847435	-3.5694	62.5756	19.7019		75	100	71.5576	83.7254	82.6364	171.383	161.802	133.404	33.4403	7.96666	7.96666	0.187177	-4.22966	27.0244	7.85148		75	100	78.7333	86.1174	85.0284	173.775	164.194	135.796	33.3429	7.86923	7.86923	0.089755	-4.32708	19.8486	5.45955
76	100	35.4316	71.6834	70.5944	159.341	149.76	121.362	33.9089	8.43531	8.43531	0.655829	-3.76101	63.1504	19.8935		76	100	71.6732	83.764	82.675	171.422	161.84	133.443	33.4788	8.00519	8.00519	0.225713	-4.19113	26.9088	7.81294		76	100	79.4808	86.3653	85.2764	174.023	164.442	136.044	33.5926	8.11895	8.11895	0.33947	-4.07737	19.1012	5.20984
77	100	35.4071	71.6753	70.5863	159.333	149.752	121.354	33.9008	8.42715	8.42715	0.647673	-3.76917	63.1749	19.9016		77	100	71.3805	83.6664	82.5774	171.324	161.743	133.345	33.3813	7.90764	7.90764	0.128161	-4.28868	27.2015	7.9105		77	100	78.6443	86.0877	84.9987	173.746	164.164	135.767	33.3132	7.83955	7.83955	0.060065	-4.35677	19.9377	5.48924
78	100	35.274	71.6309	70.5419	159.289	149.707	121.31	33.8564	8.38278	8.38278	0.6033	-3.81354	63.308	19.946		78	100	71.2733	83.6307	82.5417	171.289	161.707	133.31	33.3456	7.87192	7.87192	0.092439	-4.3244	27.3087	7.94622		78	100	78.4641	86.0276	84.9386	173.685	164.104	135.707	33.2531	7.77948	7.77948	1.02e-08	-4.41684	20.1179	5.54931
79	100	35.4603	71.693	70.604	159.351	149.77	121.372	33.9185	8.44488	8.44488	0.665405	-3.75143	63.1217	19.8839		79	100	70.996	83.5382	82.4493	171.196	161.615	133.217	33.2531	7.77948	7.77948	1.58e-08	-4.41684	27.586	8.03866		79	100	90.867	90.1619	89.0729	177.82	168.238	139.841	37.3874	11.9138	11.9138	4.13431	-0.28253	7.715	1.415
80	100	38.2642	72.6276	71.5387	160.286	150.704	122.306	34.8531	9.37951	9.37951	1.60003	-2.81681	60.3178	18.9493		80	100	77.3675	85.6621	84.5731	173.32	163.739	135.341	35.377	9.90331	9.90331	2.12383	-2.29301	21.2145	5.91482		80	100	78.4641	86.0276	84.9386	173.685	164.104	135.707	33.2531	7.77948	7.77948	4.81e-07	-4.41684	20.1179	5.54931
81	100	34.9144	71.511	70.4221	159.169	149.588	121.19	33.7366	8.26293	8.26293	0.483452	-3.93339	63.6676	20.0659		81	100	71.5067	83.7085	82.6195	171.366	161.785	133.387	33.4233	7.9497	7.9497	0.170225	-4.24661	27.0753	7.86843		81	100	90.867	90.1619	89.0729	177.82	168.238	139.841	37.3874	11.9138	11.9138	4.13431	-0.28253	7.715	1.415
82	100	37.4818	72.3668	71.2779	160.025	150.443	122.046	34.5924	9.11872	9.11872	1.33924	-3.0776	61.1002	19.2101		82	100	70.996	83.5382	82.4493	171.196	161.615	133.217	33.2531	7.77948	7.77948	9.99e-09	-4.41684	27.586	8.03866		82	100	78.4641	86.0276	84.9386	173.685	164.104	135.707	33.2531	7.77948	7.77948	2.07e-07	-4.41684	20.1179	5.54931
83	100	34.9119	71.5102	70.4212	159.168	149.587	121.189	33.7357	8.26209	8.26209	0.482614	-3.93423	63.6701	20.0667		83	100	70.996	83.5382	82.4493	171.196	161.615	133.217	33.2531	7.77948	7.77948	1.01e-08	-4.41684	27.586	8.03866		83	100	78.4641	86.0276	84.9386	173.685	164.104	135.707	33.2531	7.77948	7.77948	1.01e-08	-4.41684	20.1179	5.54931
84	100	34.6216	71.4134	70.3245	159.071	149.49	121.092	33.639	8.16533	8.16533	0.385853	-4.03099	63.9604	20.1635		84	100	70.996	83.5382	82.4493	171.196	161.615	133.217	33.2531	7.77948	7.77948	9.94e-09	-4.41684	27.586	8.03866		84	100	78.6365	86.0851	84.9961	173.743	164.162	135.764	33.3106	7.83695	7.83695	0.057474	-4.35937	19.9455	5.49183
85	100	34.4514	71.3567	70.2677	159.015	149.433	121.036	33.5822	8.10858	8.10858	0.329097	-4.08774	64.1306	20.2202		85	100	70.996	83.5382	82.4493	171.196	161.615	133.217	33.2531	7.77948	7.77948	1e-08	-4.41684	27.586	8.03866		85	100	78.4641	86.0276	84.9386	173.685	164.104	135.707	33.2531	7.77948	7.77948	1.02e-08	-4.41684	20.1179	5.54931
86	100	34.3353	71.318	70.229	158.976	149.395	120.997	33.5435	8.06989	8.06989	0.29041	-4.12643	64.2467	20.2589		86	100	71.1148	83.5778	82.4888	171.236	161.654	133.257	33.2927	7.81907	7.81907	0.039591	-4.37725	27.4672	7.99907		86	100	78.4641	86.0276	84.9386	173.685	164.104	135.707	33.2531	7.77948	7.77948	9.93e-09	-4.41684	20.1179	5.54931
87	100	33.698	71.1056	70.0166	158.763	149.182	120.784	33.3311	7.85747	7.85747	0.077991	-4.33885	64.8839	20.4713		87	100	71.6885	83.7691	82.6801	171.427	161.846	133.448	33.484	8.01032	8.01032	0.230839	-4.186	26.8935	7.80782		87	100	78.4641	86.0276	84.9386	173.685	164.104	135.707	33.2531	7.77948	7.77948	1e-08	-4.41684	20.1179	5.54931
88	100	39.2505	72.9564	71.8675	160.614	151.033	122.635	35.1819	9.7083	9.7083	1.92882	-2.48802	59.3314	18.6205		88	100	70.996	83.5382	82.4493	171.196	161.615	133.217	33.2531	7.77948	7.77948	1.01e-08	-4.41684	27.586	8.03866		88	100	78.4641	86.0276	84.9386	173.685	164.104	135.707	33.2531	7.77948	7.77948	1.1e-08	-4.41684	20.1179	5.54931
89	100	33.4641	71.0276	69.9386	158.685	149.104	120.707	33.2531	7.77948	7.77948	1e-08	-4.41684	65.1179	20.5493		89	100	71.7739	83.7975	82.7086	171.456	161.874	133.476	33.5124	8.03876	8.03876	0.259284	-4.15756	26.8081	7.77937		89	100	78.4641	86.0276	84.9386	173.685	164.104	135.707	33.2531	7.77948	7.77948	9.94e-09	-4.41684	20.1179	5.54931
90	100	33.6072	71.0753	69.9863	158.733	149.152	120.754	33.3008	7.82721	7.82721	0.047728	-4.36911	64.9748	20.5016		90	100	70.996	83.5382	82.4493	171.196	161.615	133.217	33.2531	7.77948	7.77948	1e-08	-4.41684	27.586	8.03866		90	100	78.4641	86.0276	84.9386	173.685	164.104	135.707	33.2531	7.77948	7.77948	1e-08	-4.41684	20.1179	5.54931
91	100	33.4641	71.0276	69.9386	158.685	149.104	120.707	33.2531	7.77948	7.77948	1.01e-08	-4.41684	65.1179	20.5493		91	100	71.65	83.7562	82.6672	171.414	161.833	133.435	33.4711	7.99746	7.99746	0.217982	-4.19886	26.932	7.82067		91	100	78.4641	86.0276	84.9386	173.685	164.104	135.707	33.2531	7.77948	7.77948	1e-08	-4.41684	20.1179	5.54931
92	100	33.4641	71.0276	69.9386	158.685	149.104	120.707	33.2531	7.77948	7.77948	1e-08	-4.41684	65.1179	20.5493		92	100	71.5639	83.723	82.634	171.381	161.8	133.402	33.4447	7.97104	7.97104	0.191559	-4.22528	27.0181	7.8471		92	100	78.9282	86.1823	85.0933	173.84	164.259	135.861	33.4078	7.93418	7.93418	0.1547	-4.26214	19.6538	5.39461
93	100	33.4641	71.0276	69.9386	158.685	149.104	120.707	33.2531	7.77948	7.77948	1e-08	-4.41684	65.1179	20.5493		93	100	70.996	83.5382	82.4493	171.196	161.615	133.217	33.2531	7.77948	7.77948	1e-08	-4.41684	27.586	8.03866		93	100	79.0573	86.2252	85.1363	173.883	164.302	135.904	33.4509	7.97729	7.97729	0.197806	-4.21903	19.5247	5.3515
94	100	33.4641	71.0276	69.9386	158.685	149.104	120.707	33.2531	7.77948	7.77948	9.99e-09	-4.41684	65.1179	20.5493		94	100	70.996	83.5382	82.4493	171.196	161.615	133.217	33.2531	7.77948	7.77948	9.99e-09	-4.41684	27.586	8.03866		94	100	78.4641	86.0276	84.9386	173.685	164.104	135.707	33.2531	7.77948	7.77948	1.02e-08	-4.41684	20.1179	5.54931
95	100	33.6643	71.0943	70.0054	158.752	149.171	120.773	33.3199	7.84621	7.84621	0.066728	-4.35011	64.9177	20.4826		95	100	71.5348	83.7178	82.6289	171.376	161.794	133.397	33.4327	7.95907	7.95907	0.179588	-4.23725	27.0472	7.85907		95	100	78.4641	86.0276	84.9386	173.685	164.104	135.707	33.2531	7.77948	7.77948	1e-08	-4.41684	20.1179	5.54931
96	100	33.4641	71.0276	69.9386	158.685	149.104	120.707	33.2531	7.77948	7.77948	9.98e-09	-4.41684	65.1179	20.5493		96	100	70.9975	83.5387	82.4498	171.197	161.615	133.218	33.2536	7.77999	7.77999	0.000507	-4.41633	27.5845	8.03815		96	100	78.9145	86.1777	85.0888	173.836	164.254	135.857	33.4033	7.92963	7.92963	0.150151	-4.26669	19.6675	5.39916
97	100	33.4641	71.0276	69.9386	158.685	149.104	120.707	33.2531	7.77948	7.77948	9.98e-09	-4.41684	65.1179	20.5493		97	100	71.032	83.5499	82.4609	171.208	161.626	133.229	33.2653	7.79163	7.79163	0.012149	-4.40469	27.55	8.02651		97	100	78.7872	86.1353	85.0463	173.793	164.212	135.814	33.3608	7.88719	7.88719	0.107712	-4.30913	19.7948	5.44159
98	100	34.2375	71.2854	70.1964	158.943	149.362	120.964	33.5109	8.03729	8.03729	0.25781	-4.15903	64.3445	20.2915		98	100	71.2527	83.6238	82.5348	171.282	161.7	133.303	33.3387	7.86503	7.86503	0.08555	-4.33129	27.3293	7.95311		98	100	78.608	86.0756	84.9866	173.733	164.152	135.754	33.3011	7.82747	7.82747	0.047995	-4.36884	19.9739	5.50131
99	100	33.4641	71.0276	69.9386	158.685	149.104	120.707	33.2531	7.77948	7.77948	1e-08	-4.41684	65.1179	20.5493		99	100	71.0554	83.558	82.4691	171.216	161.635	133.237	33.2729	7.79927	7.79927	0.019792	-4.39705	27.5266	8.01886		99	100	78.4732	86.0306	84.9416	173.689	164.107	135.709	33.2561	7.78251	7.78251	0.003029	-4.41381	20.1088	5.54628
100	100	34.647	71.4176	70.3286	159.076	149.494	121.096	33.6496	8.17595	8.17595	0.396469	-4.02037	63.935	20.1528		100	100	71.6726	83.7638	82.6748	171.422	161.84	133.443	33.4787	8.00501	8.00501	0.225533	-4.19131	26.9094	7.81312		100	100	78.4641	86.0276	84.9386	173.685	164.104	135.707	33.2531	7.77948	7.77948	1e-08	-4.41684	20.1179	5.54931
